# rhizoTrak: A flexible open source Fiji plugin for user-friendly manual annotation of time-series images from minirhizotrons

**DOI:** 10.1101/547604

**Authors:** Birgit Möller, Hongmei Chen, Tino Schmidt, Axel Zieschank, Roman Patzak, Manfred Türke, Alexandra Weigelt, Stefan Posch

**Author notes:** These authors contributed equally (Birgit Möller, Hongmei Chen).

## Abstract

**Background and aims:** Minirhizotrons are commonly used to study root turnover which is essential for understanding ecosystem carbon and nutrient cycling. Yet, extracting data from minirhizotron images requires intensive annotation effort. Existing annotation tools often lack flexibility and provide only a subset of the required functionality. To facilitate efficient root annotation in minirhizotrons, we present the user-friendly open source tool rhizoTrak.

**Methods and results:** rhizoTrak builds on TrakEM2 and is publically available as Fiji plugin. It uses treelines to represent branching structures in roots and assigns customizable status labels per root segment. rhizoTrak offers configuration options for visualization and various functions for root annotation mostly accessible via keyboard shortcuts. rhizoTrak allows time-series data import and particularly supports easy handling and annotation of time series images. This is facilitated via explicit temporal links (connectors) between roots which are automatically generated when copying annotations from one image to the next. rhizoTrak includes automatic consistency checks and guided procedures for resolving conflicts. It facilitates easy data exchange with other software by supporting open data formats.

**Conclusions:** rhizoTrak covers the full range of functions required for user-friendly and efficient annotation of time-series images. Its flexibility and open source nature will foster efficient data acquisition procedures in root studies using minirhizotrons.
