## Supplementary material for "rhizoTrak: A flexible open source Fiji plugin for user-friendly manual annotation of time-series images from minirhizotrons": Online Resource 2: sample measurements in aggregated format

experiment	tube	timepoint	timepoint	layerID	length_mm	surfaceArea_mm^2	volume_mm^3	status	statusName	ImageWidth	ImageHeight
me	T23	1	25.02.15	1	674.8394960576611	450.95234300068415	33.25744686443061	0	LIVING	1420	710
me	T23	1	25.02.15	1	0.0	0.0	0.0	1	DEAD	1420	710
me	T23	1	25.02.15	1	0.0	0.0	0.0	2	DECAYED	1420	710
me	T23	1	25.02.15	1	0.0	0.0	0.0	3	GAP	1420	710
me	T23	4	09.04.15	2	776.2652316455981	498.21403223880964	35.59348543639943	0	LIVING	1420	708
me	T23	4	09.04.15	2	0.0	0.0	0.0	1	DEAD	1420	708
me	T23	4	09.04.15	2	2.130602277288891	0.7525835089900363	0.021154226144003453	2	DECAYED	1420	708
me	T23	4	09.04.15	2	0.0	0.0	0.0	3	GAP	1420	708
me	T23	6	05.05.15	3	987.1970110696739	574.5230584417907	37.902621568897175	0	LIVING	1420	707
me	T23	6	05.05.15	3	8.746392642964015	1.596556704440557	0.02444952194356277	1	DEAD	1420	707
me	T23	6	05.05.15	3	2.130602277288891	0.7525835089900363	0.021154226144003453	2	DECAYED	1420	707
me	T23	6	05.05.15	3	0.0	0.0	0.0	3	GAP	1420	707
ME	T23	8	03.06.15	4	991.4284721884212	539.7414623997508	32.50210093029518	0	LIVING	1420	707
ME	T23	8	03.06.15	4	8.746392642964015	1.596556704440557	0.02444952194356277	1	DEAD	1420	707
ME	T23	8	03.06.15	4	83.30605994168548	37.78284603801302	1.6838418494696856	2	DECAYED	1420	707
ME	T23	8	03.06.15	4	0.0	0.0	0.0	3	GAP	1420	707
me	T23	12	30.07.15	5	955.8090955492937	523.5643023124944	31.82986723263447	0	LIVING	1420	707
me	T23	12	30.07.15	5	8.746392642964015	1.596556704440557	0.02444952194356277	1	DEAD	1420	707
me	T23	12	30.07.15	5	151.04591890715474	58.348108041220115	2.2416737317896303	2	DECAYED	1420	707
me	T23	12	30.07.15	5	0.0	0.0	0.0	3	GAP	1420	707
